# A genome wide association study identifies a new variant associated with word reading fluency in Chinese children

**DOI:** 10.1101/2022.10.23.513381

**Authors:** Zhengjun Wang, Shunan Zhao, Liming Zhang, Qing Yang, Chen Cheng, Ning Ding, Zijian Zhu, Hua Shu, Chunyu Liu, Jingjing Zhao

## Abstract

Reading disability exhibited defects in different cognitive domains, including word reading fluency, word reading accuracy, phonological awareness, rapid automatized naming, and morphological awareness. To identify the genetic basis of Chinese reading disability, we conducted a genome wide association study (GWAS) of the cognitive traits related to Chinese reading disability in 2284 unrelated Chinese children. Among the traits analyzed in the present GWAS, we detected one genome wide significant association (*p*<5×10-8) on reading fluency for one SNP on 4p16.2, within EVC genes (rs6446395, *p*=7.55×10^−10^). Rs6446395 also showed significant association with word reading accuracy (*p*=3.39×10^−4^), phonological awareness (*p*=7.12×10^−3^), and rapid automatized naming (*p*=4.71×10^−3^), implying multiple effects of this variant. Gene-based analyses identified a gene to be associated with reading fluency at the genome-wide level. The eQTL data showed that rs6446395 affected EVC expression in the cerebellum. Our study discovered a new candidate susceptibility variant for reading ability and provide new insights into the genetics of development dyslexia in Chinese Children.
