## Supplemental Table 3 for "A genome wide association study identifies a new variant associated with word reading fluency in Chinese children"

### Sheet: Sheet1
	GENE	CHR	STRAT	STOP	NSNPS	ZSTAT	P
Reading fluency
	MUC3A	7	100547086	100611617	20	3.8936	4.9378e-05
	RNLS	10	90033621	90343611	391	3.9444	3.9996e-05
	PRDM10	11	129769601	129872730	206	4.5673	2.4697e-06
	MRPS26	20	3026675	3028896	3	3.8403	6.1434e-05
Reading accuracy
	AGBL1/AGBL	15	86623137	87572283	2103	4.3512	6.771e-06
Phoneme awareness
	ATP5IF1/ATP	1	28562602	28564616	6	3.7337	9.4345e-05
	SHF/Src	15	45459412	45493373	40	3.7827	7.7556e-05
	ALDH1A3	15	101419897	101456831	43	3.7412	9.158e-05
	DMKN	19	35988119	36004560	36	4.0977	2.0866e-05
Morphological awareness
	CLNK	4	10491838	10686386	478	4.0059	3.0894e-05
	SKP2	5	36152091	36184143	74	3.8874	5.0659e-05
	BTN2A2	6	26383111	26395102	26	3.823	6.5925e-05
	ABCB4/ATP	7	87031361	87105019	78	3.9546	3.8326e-05
	DPYSL4	10	133998564	134019280	24	3.8593	5.6855e-05
RAN-Digit
	COX7B2	4	46736844	46911252	262	3.7582	8.5583e-05
	HOPX/HOP	4	57514154	57547874	77	3.8948	4.914e-05
	C5	9	123714613	123812554	103	3.7903	7.5231e-05
	TRIM9	14	51441979	51562422	266	4.1059	2.0135e-05
	CACNG1	17	65040652	65052913	15	3.8274	6.4761e-05
RAN-Dice
	ZNF827	4	146681874	146859607	154	3.7645	8.3454e-05
	SH3RF1	4	170015407	170192249	250	4.3621	6.4404e-06
	CACNG4	17	64960980	65029518	119	3.9801	3.4445e-05
	RNF213	17	78234643	78372586	234	3.7759	7.9713e-05
RAN-Picture
	AASDH	4	57204450	57254265	103	3.9366	4.1315e-05
	FNDC1	6	159590429	159693140	246	3.8824	5.1713e-05
	USB1	16	58033450	58055527	23	3.9052	4.7073e-05
	MMP15	16	58059282	58080805	17	4.5255	3.0129e-06
	HRC	19	49654455	49658686	4	3.7352	9.3788e-05
	RCAN1	21	35888782	35987382	399	3.7755	7.9834e-05
RAN-Color
