## Supplemental Table 6 for "A genome wide association study identifies a new variant associated with word reading fluency in Chinese children"

### Sheet: Cerebellum
GENE	CHR	START	STOP	NSNPS	NPARAM	N	ZSTAT	P	PERMP	NPERM
26276	15	91541774	91565833	10	1	1000	3.5764	0.000174	0.0002	10000
91433	15	91498106	91506355	42	2	1000	3.5179	0.000218	0.0002	10000
51603	1	172000000	172000000	53	3	1000	3.4678	0.000262	0.0002	10000
150472	2	114000000	114000000	18	1	1000	3.3749	0.000369	0.0005	10000
4122	15	91447420	91465815	53	4	1000	3.2602	0.000557	0.0011	10000
79415	17	80400462	80408707	33	1	1000	3.1484	0.000821	0.0003	10000
84271	22	42979727	43010968	26	3	1000	3.1131	0.000926	0.0007	10000
79987	9	113000000	113000000	104	8	1000	3.102	0.000961	0.0014	10000
55898	15	91473410	91497323	12	2	1000	3.058	0.001114	0.0015	10000
4077	17	41322498	41363707	433	4	1000	3.0445	0.001165	0.002	5000
1727	22	43013846	43045405	48	5	1000	2.9632	0.001522	0.0018	10000
379	17	41476353	41478504	383	3	1000	2.9091	0.001812	0.002	5000
1659	17	41561330	41604185	348	1	1000	2.8989	0.001872	0.002	5000
10493	17	41166622	41174459	382	3	1000	2.8952	0.001894	0.0022	5000
284119	17	40554467	40575506	341	1	1000	2.89	0.001926	0.0013	10000
8506	17	40834632	40852011	346	1	1000	2.8895	0.001929	0.0013	10000
140461	12	48541572	48551377	159	4	1000	2.885	0.001957	0.0024	5000
10316	2	232000000	232000000	109	8	1000	2.8742	0.002025	0.0024	5000
113277	17	41363865	41372061	220	1	1000	2.8561	0.002144	0.0022	5000
387119	6	119000000	119000000	5	1	1000	2.8234	0.002376	0.002	5000
57104	11	818901	825573	14	2	1000	2.7476	0.003001	0.003	5000
1010	5	21750870	22853731	122	5	1000	2.7457	0.003019	0.004	5000
83933	22	50683612	50689834	17	2	1000	2.7423	0.00305	0.003	5000
64064	1	40235197	40237020	38	4	1000	2.7167	0.003297	0.0036	5000
5244	7	87031361	87105019	43	3	1000	2.7094	0.003371	0.0048	5000
285440	4	187000000	187000000	17	5	1000	2.7009	0.003457	0.005	5000
84246	5	6372039	6378639	27	2	1000	2.6713	0.003778	0.0042	5000
8708	2	168000000	169000000	56	6	1000	2.623	0.004358	0.012	1000
3693	3	124000000	125000000	3	1	1000	2.602	0.004634	0.0028	5000
286	8	41510744	41754280	8	1	1000	2.5684	0.005109	0.006	5000
1820	19	925733	972816	4	2	1000	2.5494	0.005395	0.007	5000
246184	9	116000000	116000000	124	11	1000	2.5438	0.005482	0.0092	5000
2056	7	100000000	100000000	21	2	1000	2.5434	0.005489	0.0062	5000
140458	4	177000000	177000000	89	9	1000	2.5074	0.006082	0.006	5000
54777	10	135000000	135000000	40	3	1000	2.4971	0.006261	0.013	1000
3306	14	65007186	65009955	1	1	1000	2.4878	0.006426	0.011	1000
441631	12	31079536	31149537	53	8	1000	2.4592	0.006963	0.0128	5000
28966	5	122000000	122000000	1	1	1000	2.4404	0.007336	0.0074	5000
10911	1	7907672	7913551	50	7	1000	2.4148	0.007872	0.0098	5000
55286	4	37455552	37595132	29	5	1000	2.3827	0.008594	0.019	1000
84217	1	42896000	42921938	268	7	1000	2.3754	0.008765	0.01	1000
79924	22	50919985	50924866	3	1	1000	2.371	0.008871	0.0066	5000
57862	14	74353318	74398991	10	1	1000	2.3486	0.009421	0.0068	5000
100000000	16	77233349	77246976	65	7	1000	2.3394	0.009657	0.015	1000
151556	2	175000000	175000000	1	1	1000	2.3316	0.00986	0.0084	5000
83637	7	44788168	44809480	21	4	1000	2.3305	0.009889	0.01	1000
55656	8	95835518	95892721	4	1	1000	2.3207	0.010151	0.0062	5000
65009	16	58497549	58547523	92	2	1000	2.302	0.010668	0.0088	5000
158038	9	27948084	29212998	307	7	1000	2.2965	0.010823	0.013	5000
2783	7	100000000	100000000	41	3	1000	2.29	0.01101	0.012	1000
5980	6	112000000	112000000	75	3	1000	2.2787	0.011342	0.014	1000
23452	9	130000000	130000000	6	1	1000	2.2743	0.011473	0.0108	5000
54919	7	766338	826116	185	14	1000	2.2692	0.011628	0.019	1000
6278	1	153000000	153000000	20	1	1000	2.2674	0.011684	0.012	1000
1600	1	57460453	58716211	146	2	1000	2.2397	0.012556	0.013	1000
6817	16	28616908	28634907	132	6	1000	2.2237	0.013084	0.0154	5000
311	10	81914880	81965433	1	1	1000	2.2185	0.01326	0.015	1000
5977	11	65101225	65120451	6	1	1000	2.2163	0.013337	0.01	1000
51042	1	26496388	26497364	36	6	1000	2.208	0.013622	0.013	5000
390927	19	37997323	38034239	76	5	1000	2.2006	0.013883	0.011	1000
79624	6	152000000	152000000	1	1	1000	2.1976	0.01399	0.018	1000
84498	6	171000000	171000000	11	3	1000	2.1945	0.014101	0.017	1000
79918	16	58549383	58554431	179	8	1000	2.1791	0.014663	0.012	1000
7226	21	45770046	45862964	77	4	1000	2.1759	0.014782	0.019	1000
81848	5	142000000	142000000	7	1	1000	2.1711	0.014962	0.01	1000
645811	16	1484389	1494490	20	5	1000	2.1455	0.015956	0.026	1000
6456	9	17578953	17797122	5	1	1000	2.141	0.016136	0.012	1000
56913	7	7222178	7288282	96	6	1000	2.1371	0.016294	0.024	1000
10460	4	1723217	1746905	59	4	1000	2.1247	0.016807	0.013	1000
80775	2	120000000	120000000	115	4	1000	2.1122	0.017335	0.019	1000
92558	12	120000000	121000000	57	2	1000	2.1121	0.017338	0.016	1000
51251	7	33053725	33102409	127	3	1000	2.0993	0.017895	0.021	1000
56984	18	12658738	12725739	30	1	1000	2.0953	0.018072	0.016	1000
83743	19	48949030	48957164	30	2	1000	2.0712	0.019169	0.016	1000
152404	3	119000000	119000000	24	2	1000	2.0639	0.019514	0.017	1000
51256	6	13305183	13328787	135	13	1000	2.0576	0.019815	0.031	1000
3646	8	109000000	109000000	2	1	1000	2.0468	0.020338	0.018	1000
56947	2	228000000	228000000	73	6	1000	2.0434	0.020504	0.019	1000
25970	16	28872939	28885534	198	7	1000	2.0374	0.020807	0.021	1000
283459	12	121000000	121000000	9	1	1000	2.0367	0.020841	0.016	1000
129787	2	667793	677439	10	1	1000	2.0236	0.021505	0.022	1000
146754	17	7620631	7737058	6	2	1000	2.023	0.021538	0.022	1000
6799	16	28603264	28611058	109	5	1000	2.0149	0.021958	0.017	1000
166614	4	151000000	151000000	40	5	1000	2.0133	0.022041	0.033	1000
868	3	105000000	106000000	147	8	1000	2.0081	0.022317	0.025	1000
4704	12	4758264	4796720	1	1	1000	2.0062	0.02242	0.022	1000
50999	1	93615299	93646246	79	2	1000	2.0036	0.022555	0.025	1000
152877	4	1641608	1685988	79	5	1000	2.0012	0.022686	0.021	1000
376497	19	17581300	17616977	53	5	1000	1.9984	0.022836	0.027	1000
65980	5	863850	892939	1	1	1000	1.9876	0.02343	0.021	1000
79726	16	74907468	75019026	36	2	1000	1.9872	0.023451	0.022	1000
84189	13	86366922	86373483	14	3	1000	1.9868	0.023471	0.027	1000
3706	15	41786056	41795757	15	1	1000	1.98	0.023849	0.021	1000
747	11	61447905	61514474	1	1	1000	1.9786	0.02393	0.026	1000
80255	2	114000000	115000000	1	1	1000	1.9781	0.02396	0.022	1000
144402	12	39046002	39300395	40	2	1000	1.9738	0.0242	0.023	1000
64599	7	100000000	100000000	4	1	1000	1.9723	0.024287	0.024	1000
825	15	42646545	42704515	94	5	1000	1.9701	0.024414	0.028	1000
10347	19	1040102	1065571	27	6	1000	1.967	0.024594	0.039	1000
100000000	5	42756920	42802539	1	1	1000	1.9644	0.02474	0.024	1000
