## Supplemental Table 5 for "A genome wide association study identifies a new variant associated with word reading fluency in Chinese children"

### Sheet: Sheet1
	SNP_name	BP	CHR	G/I(Genotyped/Imputed)	MAF	A1	BETA	P
Reading fluency
	rs10933780	3:104118198:A:G	3	I	0.07	G	8.324	7.463e-06
	rs7642057	3:104118579:T:C	3	I	0.07	C	8.279	8.133e-06
	rs72976844	3:104120030:C:T	3	I	0.07	T	8.279	8.133e-06
	rs7623449	3:104121602:G:C	3	I	0.07	C	8.279	8.133e-06
	rs58149989	3:104122053:A:G	3	G	0.07	G	8.279	8.133e-06
	rs16849959	3:104127664:G:A	3	I	0.07	A	8.279	8.133e-06
	rs6796616	3:104132322:C:T	3	I	0.07	T	8.279	8.133e-06
	rs7650091	3:104134974:G:A	3	I	0.07	A	8.279	8.133e-06
	rs61216527	3:104136862:C:T	3	I	0.07	T	8.279	8.133e-06
	rs72976867	3:104144520:C:T	3	I	0.07	T	8.412	6.118e-06
	rs6793759	3:104146867:T:C	3	I	0.07	C	8.412	6.118e-06
	rs57274492	3:104153922:G:T	3	I	0.07	T	8.412	6.118e-06
	rs74345417	3:104157101:C:T	3	I	0.07	T	8.412	6.118e-06
	rs141741216	3:104158846:T:A	3	I	0.07	A	8.412	6.118e-06
	rs6803252	3:104164232:G:A	3	I	0.069	A	8.706	3.454e-06
	rs72976890	3:104171521:A:C	3	I	0.066	C	9.261	1.067e-06
	rs76251301	3:106760970:C:G	3	I	0.063	G	8.811	6.985e-06
	rs62297668	4:5770498:C:T	4	I	0.258	T	-5.211	1.477e-06
	rs17747257	4:5770643:A:G	4	G	0.265	G	-5.222	1.145e-06
	rs17747287	4:5770734:G:A	4	I	0.44	G	-5.006	1.521e-07
	rs17747287	4:5770941:A:C	4	I	0.277	C	-5.147	1.316e-06
	rs6446395	4:5773055:G:A	4	G	0.442	G	-5.966	7.328e-10
	rs6876329	5:59392014:A:G	5	I	0.101	A	-6.957	7.864e-06
	rs1508860	5:59393633:C:T	5	I	0.11	C	-6.627	9.693e-06
	rs76405933	5:59443222:T:C	5	I	0.109	C	-6.841	5.357e-06
	rs76405933	5:59446415:G:A	5	I	0.1	A	-7.191	4.197e-06
	rs77060262	5:59462890:C:T	5	I	0.109	T	-7.144	2.184e-06
	rs79909000	5:59471639:C:T	5	I	0.109	T	-7.151	2.172e-06
	rs6950182	7:24271891:C:G	7	I	0.169	G	-5.842	3.736e-06
	rs74343875	7:24272454:C:T	7	I	0.169	T	-5.842	3.736e-06
	rs3025143	7:24273695:G:C	7	I	0.169	C	-5.913	2.83e-06
	rs77571145	7:24274876:G:A	7	G	0.131	A	-6.674	2.108e-06
	rs76517961	7:24275694:G:A	7	I	0.169	A	-5.883	3.18e-06
	rs76373399	7:24275724:G:A	7	I	0.131	A	-6.674	2.108e-06
	rs146838935	7:24278754:T:G	7	I	0.169	G	-5.741	5.552e-06
	rs77176026	7:24279252:T:C	7	I	0.13	C	-6.625	2.534e-06
	rs6964661	7:24279642:G:A	7	G	0.169	A	-5.76	5.138e-06
	rs76896098	7:24279795:C:G	7	I	0.122	G	-6.898	1.902e-06
	rs3025139	7:24280205:G:A	7	I	0.169	A	-5.76	5.138e-06
	rs16193	7:24280347:A:G	7	I	0.169	G	-5.76	5.138e-06
	rs16192	7:24280426:A:C	7	I	0.169	C	-5.76	5.138e-06
	rs3025111	7:24333960:G:A	7	I	0.126	A	-6.791	1.41e-06
	rs4719764	7:24362530:C:T	7	I	0.237	T	-5.143	3.253e-06
	rs10216445	8:69872589:C:A	8	G	0.229	A	-5.307	1.853e-06
	rs9298140	8:69873947:G:A	8	I	0.229	A	-5.307	1.853e-06
	rs7002682	8:69875050:T:G	8	I	0.229	G	-5.307	1.853e-06
	rs4342610	8:69877518:A:G	8	I	0.229	G	-5.322	1.724e-06
	rs55924101	8:69880053:G:T	8	I	0.23	T	-5.324	1.656e-06
	rs57242246	8:69881326:T:C	8	G	0.226	C	-5.212	2.62e-06
	rs12806093	11:129816495:G:C	11	I	0.432	C	-4.54	1.905e-06
	rs145125517	14:24645652:A:G	14	I	0.432	G	9.57	3.81e-06
	rs76652441	14:24647436:C:G	14	I	0.051	G	9.885	5.029e-06
	rs77725555	14:24650167:T:C	14	G	0.055	C	9.751	2.582e-06
	rs2025257	14:24654587:A:C	14	I	0.063	C	9.215	2.358e-06
	rs61737210	19:56050731:G:A	19	G	0.069	A	8.64	4.084e-06
	rs79532820	19:56051371:C:T	19	I	0.069	T	8.64	4.084e-06
	rs77376611	19:56059263:C:T	19	I	0.069	T	8.64	4.084e-06
	rs77816387	19:56059312:C:T	19	I	0.069	T	8.64	4.084e-06
Reading accuracy
	rs12128419	1:21864879:T:C	1	I	0.297	C	-2.718	6.453e-06
	rs12135465	1:21867600:C:T	1	I	0.298	T	-2.747	4.888e-06
	rs4515768	1:194384676:C:A	1	I	0.16	A	3.487	5.496e-06
	rs76030853	3:10940221:C:G	3	I	0.096	G	4.693	6.359e-07
	rs3821766	3:10941000:A:G	3	I	0.096	G	4.702	5.918e-07
	rs78230936	3:10943949:G:A	3	I	0.096	A	4.737	4.898e-07
	rs77734898	3:10945448:C:T	3	I	0.096	T	4.737	4.898e-07
	rs60878033	3:10948652:C:T	3	I	0.096	T	4.78	4.314e-07
	rs117169398	3:10949561:C:A	3	I	0.098	A	4.867	2.127e-07
	rs74279959	3:10949685:G:A	3	I	0.1	A	4.543	9.467e-07
	rs16902801	5:36197483:G:A	5	I	0.084	A	-4.519	4.662e-06
	rs347784	11:97263122:C:T	11	I	0.17	C	-3.21	9.473e-06
	rs4755051	11:97272436:A:T	11	I	0.176	A	-3.26	4.431e-06
	rs7940098	11:99601642:A:G	11	I	0.492	G	2.51	5.863e-06
	rs117410689	15:86658509:G:A	15	I	0.056	A	-5.402	7.676e-06
Phonological awareness
	rs7520134	1:15033300:C:T	1	I	0.228	T	-0.4485	8.23e-06
	rs157134	1:16797756:T:C	1	I	0.38	C	0.4187	7.846e-06
	rs6587822	1:58977543:G:T	1	I	0.18	T	-0.5225	7.551e-06
	rs12131820	1:58980232:A:T	1	I	0.18	T	-0.5225	7.551e-06
	rs2271004	1:58996203:T:C	1	I	0.18	C	-0.5225	7.551e-06
	rs12139614	1:58996665:T:C	1	I	0.18	C	-0.5225	7.551e-06
	rs12493497	3:65408072:G:T	3	I	0.057	T	-1.003	3.177e-07
	rs7630802	3:100598267:G:A	3	I	0.306	A	0.461	3.722e-06
	rs9880062	3:100598675:G:A	3	I	0.306	A	0.461	3.722e-06
	rs76233520	3:100599443:A:G	3	I	0.305	G	0.4594	4.009e-06
	rs6777963	3:100599516:A:G	3	I	0.306	G	0.461	3.722e-06
	rs7623737	3:100606290:C:T	3	I	0.306	T	0.4657	2.953e-06
	rs72928355	3:100609367:G:A	3	I	0.31	A	0.4711	1.923e-06
	rs74539415	3:100610225:A:T	3	I	0.306	T	0.4916	7.313e-07
	rs9290245	3:100612453:C:A	3	I	0.428	A	-0.4158	8.869e-06
	rs6793103	3:100612684:A:G	3	I	0.428	G	-0.4158	8.869e-06
	rs10936426	3:100613609:C:T	3	I	0.434	T	-0.4318	2.984e-06
	rs148210258	3:100628667:G:A	3	I	0.277	A	0.4864	2.245e-06
	rs2873447	3:100659095:T:C	3	I	0.285	C	0.4761	2.933e-06
	rs67224227	3:100764433:T:C	3	I	0.287	C	0.4607	5.228e-06
	rs7437338	4:62765805:G:A	4	G	0.188	A	-0.5219	5.402e-06
	rs76025842	4:62831818:T:C	4	I	0.249	C	-0.548	4.814e-06
	rs148675640	4:62838307:C:T	4	I	0.247	T	-0.5587	3.218e-06
	rs76131932	4:62838351:C:T	4	I	0.225	T	-0.5587	3.218e-06
	rs7672853	4:62838634:A:G	4	I	0.226	A	-0.5326	5.021e-06
	rs12649738	4:62840086:G:C	4	I	0.226	G	-0.5301	5.54e-06
	rs1397547	4:62845388:G:C	4	I	0.225	G	-0.5431	3.288e-06
	rs12498867	4:62846659:A:G	4	I	0.19	G	-0.5027	5.309e-06
	rs17292128	4:62851157:T:C	4	I	0.191	C	-0.4875	9.872e-06
	rs17226384	4:62858588:T:C	4	I	0.19	C	-0.4875	9.872e-06
	rs75063340	4:62864326:T:C	4	I	0.176	C	-0.4912	8.757e-06
	rs146466817	4:62881892:G:A	4	I	0.176	A	-0.4798	8.911e-06
	rs12645211	4:62891795:T:C	4	I	0.178	C	-0.4793	8.422e-06
	rs6858525	4:127425634:C:A	4	I	0.467	A	0.4234	5.569e-06
	rs2205168	7:152765284:G:A	7	I	0.441	G	-0.4215	9.072e-06
	rs972702	7:152766327:C:G	7	I	0.441	C	-0.4215	9.072e-06
	rs6510493	19:35997457:G:T	19	I	0.227	T	-0.5548	2.579e-07
Morphological awareness
	rs75818240	1:188247616:T:A	1	I	0.182	A	0.9655	4.549e-06
	rs10912307	1:188261295:T:A	1	I	0.184	A	0.9694	3.925e-06
	rs111768103	1:188279195:C:T	1	I	0.185	T	0.9451	6.771e-06
	rs77927058	1:188286541:A:C	1	I	0.185	C	0.9432	6.798e-06
	rs77854405	1:188288705:T:A	1	I	0.184	A	0.9823	3.054e-06
	rs33986750	2:130055358:C:T	2	I	0.1	T	1.261	4.665e-06
	rs34361763	2:130057018:T:C	2	I	0.104	C	1.214	7.407e-06
	rs34392439	2:130063554:G:A	2	I	0.101	A	1.243	5.795e-06
	rs12634342	3:31956743:T:C	3	I	0.259	C	-0.832	6.836e-06
	rs138369125	4:22335062:C:T	4	I	0.096	T	1.204	7.719e-06
	rs145038231	4:22337896:C:G	4	I	0.096	G	1.204	7.719e-06
	rs2910909	5:32331324:G:A	5	I	0.14	G	1.067	9.991e-06
	rs2963966	5:32332680:C:A	5	G	0.14	C	1.075	8.472e-06
	rs2963965	5:32333979:T:C	5	I	0.14	T	1.087	6.54e-06
	rs78206269	6:37736719:C:T	6	I	0.368	T	-0.7472	9.826e-06
	rs12525370	6:86353523:G:A	6	I	0.056	A	-1.619	4.605e-06
	rs7755040	6:169510218:A:T	6	I	0.403	T	0.7326	8.355e-06
	rs4708595	6:169518104:A:G	6	I	0.403	G	0.7319	8.616e-06
	rs1149222	7:87073775:G:T	7	G	0.405	G	-0.8021	2.115e-06
	rs2888611	7:87103670:C:G	7	I	0.259	G	-0.8237	8.64e-06
	rs6538201	12:77878869:G:C	12	I	0.404	G	-0.7492	5.557e-06
	rs7304380	12:77880740:T:C	12	I	0.41	T	-0.7326	9.104e-06
	rs4761624	12:94926755:C:T	12	I	0.181	T	0.9689	3.852e-06
	rs61994088	14:86502835:G:A	14	I	0.307	A	-0.7932	9.653e-06
	rs28757663	14:86534918:A:G	14	I	0.342	G	-0.7677	8.841e-06
	rs61991019	14:86608386:G:A	14	I	0.306	A	-0.8087	7.98e-06
	rs55882028	14:86621848:G:C	14	I	0.296	C	-0.908	6.619e-07
	rs2373055	14:86628267:G:T	14	I	0.401	T	-0.746	6.758e-06
	rs1954093	14:86628275:T:G	14	I	0.304	G	-0.8915	8.142e-07
	rs11628823	14:86633232:T:C	14	I	0.302	C	-0.9368	2.163e-07
	rs11625454	14:86634189:C:G	14	I	0.304	G	-0.8976	7.011e-07
	rs185935210	16:52139940:T:G	16	I	0.083	G	1.337	9.52e-06
RAN digit
	rs10926053	1:240169070:A:G	1	I	0.452	A	0.5632	6.329e-06
	rs931009	1:240184446:T:C	1	I	0.487	C	-0.5475	8.83e-06
	rs1891230	1:240187633:A:G	1	G	0.487	G	-0.5533	7.136e-06
	rs10926084	1:240192416:T:C	1	I	0.487	C	-0.555	6.629e-06
	rs6707610	2:69773085:G:A	2	I	0.083	A	1.013	5.311e-06
	rs35569778	5:91105025:T:C	5	G	0.069	C	1.06	7.466e-06
	rs73141584	5:91107727:C:T	5	I	0.069	T	1.06	7.466e-06
	rs66579298	5:91111303:G:A	5	I	0.069	A	1.06	7.466e-06
	rs2241372	5:180660340:C:T	5	G	0.315	T	-0.5918	7.428e-06
	rs685031	6:31881731:G:A	6	I	0.182	G	0.7198	6.73e-06
	rs644045	6:31883957:A:G	6	G	0.182	A	0.7198	6.73e-06
	rs3128759	6:31885930:C:T	6	G	0.182	C	0.7198	6.73e-06
	rs6928265	6:106368507:C:T	6	I	0.316	T	-0.5941	7.079e-06
	rs6928265	6:106368510:G:A	6	I	0.316	A	-0.5941	7.079e-06
	rs2486104	10:7025998:G:C	10	I	0.465	G	-0.5562	7.068e-06
	rs2490710	10:7026246:T:C	10	I	0.465	T	-0.5562	7.068e-06
	rs882777	10:7028578:G:A	10	I	0.452	A	-0.5584	7.46e-06
	rs12414192	10:7028884:C:T	10	I	0.457	T	-0.5779	3.552e-06
	rs7906173	10:7034524:A:G	10	I	0.458	G	-0.575	3.796e-06
	rs4459190	10:7035006:T:C	10	I	0.46	C	-0.5747	3.767e-06
	rs57237079	10:7035691:A:G	10	I	0.459	G	-0.5807	3.007e-06
	rs72638732	10:7036986:T:C	10	I	0.459	C	-0.5902	1.969e-06
	rs12415847	10:7039093:T:C	10	G	0.459	C	-0.5921	1.885e-06
	rs72638734	10:7040305:C:T	10	I	0.458	T	-0.5916	1.946e-06
	rs1832528	10:7042442:C:T	10	I	0.46	T	-0.5753	3.393e-06
	rs11157785	14:51451266:C:G	14	I	0.416	C	-0.5915	2.13e-06
	rs8014229	14:51461929:T:C	14	I	0.296	T	-0.6028	9.302e-06
	rs10151412	14:51466641:T:C	14	G	0.293	T	-0.6044	8.747e-06
	rs873914	14:51471845:G:T	14	I	0.437	G	-0.5391	8.495e-06
	rs35511164	14:51481880:G:T	14	I	0.417	G	-0.5742	2.478e-06
	rs8019419	14:51481912:T:C	14	I	0.417	T	-0.5729	2.599e-06
	rs17123489	14:51482099:G:T	14	I	0.417	G	-0.5779	2.151e-06
	rs11844329	14:51482737:T:C	14	I	0.41	T	-0.5769	2.393e-06
	rs1959529	14:51483472:C:G	14	I	0.412	C	-0.5769	2.345e-06
	rs11157791	14:51485415:C:T	14	I	0.405	C	-0.5429	9.287e-06
	rs10483602	14:51485694:T:A	14	I	0.41	T	-0.5769	2.32e-06
	rs12896768	14:51485782:T:C	14	I	0.41	T	-0.5769	2.32e-06
	rs11844384	14:51486123:A:G	14	I	0.41	A	-0.5769	2.32e-06
	rs1953892	14:51487004:C:T	14	G	0.412	C	-0.5669	3.468e-06
	rs2436498	19:5637962:T:C	19	I	0.171	C	0.7496	3.098e-06
	rs7409963	21:41857263:A:G	21	I	0.236	G	-0.6583	5.958e-06
RAN dice	rs6662726	1:230872355:C:T	1	I	0.164	T	1.094	8.183e-06
	rs12027924	1:248029658:C:T	1	I	0.366	T	-0.8493	4.383e-06
	rs1049650	6:31236808:C:G	6	G	0.218	G	-1.004	9.969e-06
	rs2074493	6:31239776:A:C	6	G	0.296	C	-0.9579	3.365e-06
	rs2074491	6:31239896:T:C	6	G	0.218	C	-1.019	7.228e-06
	rs2074489	6:31240128:C:T	6	G	0.29	T	-0.9229	7.176e-06
	rs10859052	12:91183320:A:C	12	I	0.28	C	0.877	2.511e-06
	rs1242540	14:83205961:C:T	14	I	0.272	T	0.9129	6.329e-06
	rs1242541	14:83206037:A:G	14	I	0.272	G	0.9129	6.329e-06
	rs1242546	14:83207235:G:A	14	I	0.269	A	0.9528	2.763e-06
	rs1242556	14:83222907:G:A	14	I	0.376	A	0.8515	6.118e-06
RAN picture	rs76935270	2:4551056:T:A	2	I	0.102	A	1.696	9.181e-06
	rs1990505	5:148292149:T:C	5	I	0.243	T	1.178	8.428e-06
	rs10875641	5:148292922:C:T	5	I	0.243	C	1.174	8.958e-06
	rs2192055	7:21062826:A:G	7	I	0.257	G	1.31	3.618e-07
	rs59782128	8:143980937:G:C	8	I	0.426	C	-1.049	5.612e-06
	rs72689869	15:24218005:C:G	15	I	0.115	G	1.595	7.053e-06
	rs4778376	15:24223205:T:A	15	I	0.116	A	1.648	3.001e-06
	rs72689886	15:24223803:G:A	15	I	0.115	A	1.595	7.053e-06
	rs72689889	15:24225510:A:G	15	I	0.116	G	1.648	3.001e-06
	rs72689891	15:24225558:A:G	15	I	0.115	G	1.595	7.053e-06
	rs72691906	15:24227087:C:T	15	I	0.116	T	1.648	3.001e-06
	rs56153147	15:24227116:A:G	15	I	0.115	G	1.595	7.053e-06
	rs4778378	15:24227336:G:A	15	I	0.12	A	1.737	6.454e-07
	rs4778269	15:24227491:C:T	15	I	0.115	T	1.595	7.053e-06
	rs4778271	15:24227547:T:C	15	I	0.115	C	1.595	7.053e-06
	rs4778273	15:24227818:T:C	15	I	0.115	C	1.595	7.053e-06
	rs11632392	15:24228167:C:A	15	I	0.116	A	1.648	3.001e-06
	rs11639152	15:24232522:C:T	15	G	0.115	T	1.582	8.289e-06
	rs7496642	15:98826261:A:G	15	G	0.303	A	1.159	2.936e-06
	rs11648508	16:58063513:G:T	16	I	0.403	G	1.055	5.828e-06
	rs4784887	16:58065624:G:A	16	I	0.399	G	1.046	7.762e-06
	rs12928392	16:58070964:T:A	16	I	0.354	A	1.071	5.764e-06
	rs12924215	16:58071092:C:T	16	I	0.333	T	1.097	5.069e-06
	rs2241774	16:58072153:C:T	16	I	0.333	T	1.084	6.508e-06
	rs2304488	16:58074210:A:G	16	I	0.358	G	1.057	7.196e-06
	rs12447579	16:58075085:G:A	16	I	0.336	A	1.088	5.716e-06
	rs12447804	16:58075282:C:T	16	G	0.336	T	1.096	4.891e-06
	rs2118018	16:58076422:A:G	16	I	0.356	G	1.055	7.69e-06
	rs3743563	16:58079165:G:A	16	I	0.332	A	1.099	4.914e-06
	rs1050779	16:58080215:G:C	16	I	0.332	C	1.099	4.914e-06
	rs2241773	16:58080910:C:T	16	I	0.329	T	1.125	3.004e-06
	rs12447440	16:58085170:G:T	16	I	0.289	T	1.214	1.376e-06
	rs12929002	16:58085882:G:A	16	I	0.319	A	1.099	6.328e-06
	rs12927137	16:58089377:T:A	16	I	0.32	A	1.096	6.188e-06
	rs12923208	16:58089378:A:T	16	I	0.32	T	1.096	6.188e-06
	rs12924451	16:58093669:G:T	16	I	0.317	T	1.111	5.337e-06
	rs12445500	16:58095013:G:A	16	I	0.323	A	1.133	3.196e-06
	rs12918521	16:58096284:C:G	16	I	0.322	G	1.141	2.708e-06
	rs12921967	16:58096872:G:T	16	I	0.284	T	1.144	6.39e-06
	rs35622589	16:58097849:C:G	16	I	0.322	G	1.144	2.575e-06
	rs12597233	16:58100208:G:A	16	I	0.317	A	1.165	1.914e-06
	rs28820707	16:58102626:T:C	16	I	0.329	C	1.096	7.146e-06
RAN color	rs76027900	2:51438173:T:G	2	I	0.125	G	-2.015	3.506e-06
	rs76897850	2:51441330:G:A	2	I	0.126	A	-1.954	6.383e-06
	rs76271315	2:51520547:T:C	2	I	0.136	C	-1.886	5.673e-06
	rs76133279	2:129996507:A:G	2	I	0.079	G	2.406	8.725e-06
	rs13402752	2:130003549:A:G	2	I	0.08	G	2.419	7.462e-06
	rs13416941	2:130003580:G:A	2	I	0.08	A	2.419	7.462e-06
	rs9808328	2:130004798:T:A	2	I	0.08	A	2.422	7.086e-06
	rs9808329	2:130004884:T:C	2	I	0.08	C	2.422	7.086e-06
	rs10183126	2:130011894:C:G	2	I	0.116	G	2.2	1.253e-06
	rs1851802	2:130030278:C:T	2	I	0.117	T	2.201	1.198e-06
	rs62172891	2:130030278:C:T	2	I	0.116	T	2.2	1.231e-06
	rs1251193	2:130051445:A:G	2	I	0.178	A	1.838	1.238e-06
	rs62172891	2:130054847:T:C	2	I	0.178	T	1.838	1.238e-06
	rs1624971	2:130056892:A:C	2	I	0.178	A	1.88	6.98e-07
	rs6444700	3:193034075:T:A	3	I	0.068	T	-2.496	8.301e-06
	rs78070612	5:2133673:T:G	5	I	0.141	G	1.801	9.906e-06
	rs4733566	8:131033928:G:T	8	I	0.35	T	-1.369	5.197e-06
	rs7463674	8:131034911:A:T	8	I	0.35	T	-1.355	6.396e-06
	rs12677881	8:131035466:G:A	8	I	0.35	A	-1.355	6.396e-06
	rs60704686	8:131035591:G:T	8	I	0.35	T	-1.351	6.98e-06
	rs9720602	8:131035666:T:C	8	I	0.35	C	-1.355	6.396e-06
	rs7461571	8:131035884:T:C	8	I	0.349	C	-1.332	9.52e-06
	rs7464578	8:131035885:G:T	8	I	0.348	T	-1.339	8.683e-06
	rs11780495	8:131036253:G:A	8	I	0.348	A	-1.354	6.591e-06
	rs13280733	8:131036456:C:G	8	I	0.35	G	-1.347	7.234e-06
	rs7845312	8:131036963:C:G	8	I	0.35	G	-1.347	7.234e-06
	rs13257060	8:131037784:G:A	8	I	0.348	A	-1.354	6.591e-06
	rs34443587	8:131038261:A:G	8	I	0.35	G	-1.347	7.234e-06
	rs7005307	8:131038512:T:C	8	I	0.35	C	-1.347	7.234e-06
	rs6470790	8:131038848:A:G	8	I	0.35	G	-1.347	7.234e-06
	rs6470791	8:131039109:T:C	8	G	0.35	C	-1.347	7.234e-06
	rs7820954	8:131039142:C:T	8	I	0.348	T	-1.354	6.591e-06
	rs10505546	8:131039509:T:A	8	I	0.348	A	-1.354	6.591e-06
	rs10755933	8:131039823:T:C	8	I	0.35	C	-1.347	7.234e-06
	rs1902016	8:131040648:C:T	8	I	0.348	T	-1.354	6.591e-06
	rs1902014	8:131044465:C:T	8	I	0.344	T	-1.339	9.037e-06
	rs73405532	8:131048791:T:C	8	I	0.344	C	-1.348	7.705e-06
	rs2395988	8:131052403:G:A	8	I	0.344	A	-1.348	7.705e-06
	rs12682052	8:131052868:C:T	8	I	0.334	T	-1.348	7.705e-06
	rs11607273	11:113071249:G:A	11	G	0.088	A	-2.189	9.507e-06
	rs6573072	14:56401679:G:A	14	I	0.486	G	1.27	8.031e-06
	rs870887	14:56418830:T:C	14	I	0.488	C	1.315	4.594e-06
	rs1756617	14:56420626:G:C	14	I	0.487	C	1.308	5.138e-06
	rs1618626	14:56421765:C:A	14	I	0.492	A	1.331	3.383e-06
	rs2776510	14:56422148:C:T	14	I	0.489	T	1.275	8.73e-06
